# Genetically inducible coordinators of cytokine signaling pathways for interrogating T cell motility

**DOI:** 10.64898/2026.09.21.753259

**Authors:** Yannick R. Schreiber, Madeleine R. Keller, Xavier S. Bower, Ethan C. Fuller, Jieun Woo, Nikolaos Memmos, David J. Odde, Joshua N. Leonard

## Abstract

Chimeric antigen receptor (CAR) T cell therapy is promising for treating hematologic malignancies, but extending this success to treat solid tumors is challenging. Improving T cell phenotype to address this need is desirable, and one such property is increasing T cell infiltration into tumors. A promising potential approach comprises rewiring cytokine signaling using engineered receptors to change how the T cell responds to environmental cues. However, we currently lack the tools and mechanistic understanding to iterate and improve upon such strategies. Notably, receptors that rewire signaling make it challenging to decouple paracrine effects from those conferred by the signaling inducer. To address this gap, we developed a genetically inducible toolkit of proteins termed Constitutive Activators of Motility-associated Pathways (CAMPs). Building on prior knowledge, CAMPs incorporate domains from IL5R (interleukin-5 receptor) and TNFR (tumor necrosis factor receptor) to place cytokine-associated signaling under direct genetic control, such that expression of a CAMP using a small molecule cue or a condition-responsive promoter induces CAMP signaling. We first identified receptor configurations driving constitutive signaling through targeted pathways. TNFR-based signaling modules drove NF-κB activation across diverse receptor designs, while IL5R-based signaling modules exhibited stringent requirements for membrane-proximity and organization of subunits. We engineered primary human T cells with inducible CAMP circuits, enabling us to probe pathway-specific effects on motility and transcriptomic responses. Pharmacological induction of motility-associated programs downstream of PKC (protein kinase C) was shown to be feasible and dependent on T cell activation state. CAMP induction drove an inflammatory program, particularly when signaling through both NF-κB and STAT5, but none of the conditions tested enhanced 3D motility in our assay. Altogether, our findings are consistent with a model in which migratory behavior may be coupled and regulated by multiple stimuli. These findings and new CAMP tools provide a foundation for interrogating and ultimately harnessing motility for improved T cell therapy performance.
