## Supplementary Data 1 for "Genetically inducible coordinators of cytokine signaling pathways for interrogating T cell motility": 8WTJWN-gene-biotype-5plus_reads-summary.csv

	protein_coding	lncRNA	processed_pseudogene	Other	snoRNA	miRNA	snRNA	transcribed_unprocessed_pseudogene	tRNA	artifact	transgene	rRNA	ribozyme	vault_RNA
pYRS0239_UNT1	12776	3084	1019	284	45	37	22	18	15	8	2	2	1	0
pYRS0239_500DOX1	12806	3060	1073	288	37	33	23	17	13	9	6	2	2	0
pYRS0239_PMA1	12809	3138	1003	277	40	35	18	14	16	8	5	2	2	0
pYRS0240_UNT1	12873	3219	1088	320	42	36	23	18	16	9	7	2	2	0
pYRS0240_500DOX1	13267	3577	1062	314	42	33	30	17	20	8	8	2	2	0
pYRS0255_UNT1	12938	3278	1117	330	44	35	22	18	16	8	7	2	1	0
pYRS0255_500DOX1	13010	3325	1107	313	45	40	30	17	16	7	9	2	2	0
pYRS0257_UNT1	13106	3387	1153	321	38	38	34	17	16	9	8	2	2	0
pYRS0257_500DOX1	12844	3291	1072	310	43	34	24	15	16	9	8	2	2	0
Naive_UNT1	13012	3240	1039	293	41	30	26	16	16	9	4	2	1	0
Naive_500DOX1	13171	3540	1118	313	51	32	33	16	15	7	4	2	1	0
Naive_PMA	13014	3072	1017	287	40	39	22	15	19	9	3	2	1	0
