## Supplementary Data 1 for "Genetically inducible coordinators of cytokine signaling pathways for interrogating T cell motility": 8WTJWN-mapping-stats-reads.csv

	Uniquely Mapped	Multi-mapped	Unmapped
pYRS0239_UNT1	17016491	1515932	189851
pYRS0239_500DOX1	18475943	1635952	264323
pYRS0239_PMA1	17276620	1638358	200388
pYRS0240_UNT1	17422921	1507168	201980
pYRS0240_500DOX1	18695280	1579755	253118
pYRS0255_UNT1	17722433	1571559	197172
pYRS0255_500DOX1	18650528	1593713	196972
pYRS0257_UNT1	18261905	1671525	238924
pYRS0257_500DOX1	17781110	1572796	199317
Naive_UNT1	17398444	1844197	238166
Naive_500DOX1	18125976	1859086	249148
Naive_PMA	17463459	1829450	183367
