## Supplementary Data 1 for "Genetically inducible coordinators of cytokine signaling pathways for interrogating T cell motility": 8WTJWN_1_pYRS0239_UNT1.tsv

Metric	Value
Input Reads	18735697
Mapped Reads	18532423
Unmapped Reads	189851
Unique Mapped Reads	17016491
Multiple Mapped Reads	1515932
Mapping Rate	98.91504436691093
Dedup Mapped Reads	11446901
Dedup Unmapped Reads	0
Dedup Uniquely Mapped Reads	10511972
Dedup Multi Mapped Reads	934929
Dedup Mapped Reads Rate	61.096744892917506
