## Supplementary Data 1 for "Genetically inducible coordinators of cytokine signaling pathways for interrogating T cell motility": 8WTJWN_2_pYRS0239_500DOX1.tsv

Metric	Value
Input Reads	20391618
Mapped Reads	20111895
Unmapped Reads	264323
Unique Mapped Reads	18475943
Multiple Mapped Reads	1635952
Mapping Rate	98.62824519368694
Dedup Mapped Reads	11045802
Dedup Unmapped Reads	0
Dedup Uniquely Mapped Reads	10144455
Dedup Multi Mapped Reads	901347
Dedup Mapped Reads Rate	54.16834505236417
