## Supplementary Data 1 for "Genetically inducible coordinators of cytokine signaling pathways for interrogating T cell motility": 8WTJWN_3_pYRS0239_PMA1.tsv

Metric	Value
Input Reads	19127771
Mapped Reads	18914978
Unmapped Reads	200388
Unique Mapped Reads	17276620
Multiple Mapped Reads	1638358
Mapping Rate	98.88751804901888
Dedup Mapped Reads	11409028
Dedup Unmapped Reads	0
Dedup Uniquely Mapped Reads	10418939
Dedup Multi Mapped Reads	990089
Dedup Mapped Reads Rate	59.6464062644832
