## Supplementary Data 1 for "Genetically inducible coordinators of cytokine signaling pathways for interrogating T cell motility": 8WTJWN_4_pYRS0240_UNT1.tsv

Metric	Value
Input Reads	19146386
Mapped Reads	18930089
Unmapped Reads	201980
Unique Mapped Reads	17422921
Multiple Mapped Reads	1507168
Mapping Rate	98.87029855138196
Dedup Mapped Reads	12106983
Dedup Unmapped Reads	0
Dedup Uniquely Mapped Reads	11148663
Dedup Multi Mapped Reads	958320
Dedup Mapped Reads Rate	63.23377686002988
