## Supplementary Data 1 for "Genetically inducible coordinators of cytokine signaling pathways for interrogating T cell motility": 8WTJWN_5_pYRS0240_500DOX1.tsv

Metric	Value
Input Reads	20555434
Mapped Reads	20275035
Unmapped Reads	253118
Unique Mapped Reads	18695280
Multiple Mapped Reads	1579755
Mapping Rate	98.63588869006608
Dedup Mapped Reads	11570947
Dedup Unmapped Reads	0
Dedup Uniquely Mapped Reads	10672032
Dedup Multi Mapped Reads	898915
Dedup Mapped Reads Rate	56.29142639362419
