## Supplementary Data 1 for "Genetically inducible coordinators of cytokine signaling pathways for interrogating T cell motility": 8WTJWN_6_pYRS0255_UNT1.tsv

Metric	Value
Input Reads	19505016
Mapped Reads	19293992
Unmapped Reads	197172
Unique Mapped Reads	17722433
Multiple Mapped Reads	1571559
Mapping Rate	98.91810393798191
Dedup Mapped Reads	12678640
Dedup Unmapped Reads	0
Dedup Uniquely Mapped Reads	11653065
Dedup Multi Mapped Reads	1025575
Dedup Mapped Reads Rate	65.00194616605287
