## Supplementary Data 1 for "Genetically inducible coordinators of cytokine signaling pathways for interrogating T cell motility": 8WTJWN_7_pYRS0255_500DOX1.tsv

Metric	Value
Input Reads	20455129
Mapped Reads	20244241
Unmapped Reads	196972
Unique Mapped Reads	18650528
Multiple Mapped Reads	1593713
Mapping Rate	98.96902141267357
Dedup Mapped Reads	13123011
Dedup Unmapped Reads	0
Dedup Uniquely Mapped Reads	12092392
Dedup Multi Mapped Reads	1030619
Dedup Mapped Reads Rate	64.15511239259357
