## Supplementary Data 1 for "Genetically inducible coordinators of cytokine signaling pathways for interrogating T cell motility": 8WTJWN_8_pYRS0257_UNT1.tsv

Metric	Value
Input Reads	20187506
Mapped Reads	19933430
Unmapped Reads	238924
Unique Mapped Reads	18261905
Multiple Mapped Reads	1671525
Mapping Rate	98.74141956911369
Dedup Mapped Reads	13271350
Dedup Unmapped Reads	0
Dedup Uniquely Mapped Reads	12164277
Dedup Multi Mapped Reads	1107073
Dedup Mapped Reads Rate	65.74041389758595
