## Supplementary Data 1 for "Genetically inducible coordinators of cytokine signaling pathways for interrogating T cell motility": 8WTJWN_9_pYRS0257_500DOX1.tsv

Metric	Value
Input Reads	19567289
Mapped Reads	19353906
Unmapped Reads	199317
Unique Mapped Reads	17781110
Multiple Mapped Reads	1572796
Mapping Rate	98.90949124326829
Dedup Mapped Reads	12611167
Dedup Unmapped Reads	0
Dedup Uniquely Mapped Reads	11588930
Dedup Multi Mapped Reads	1022237
Dedup Mapped Reads Rate	64.45025164191115
