## Supplementary Data 1 for "Genetically inducible coordinators of cytokine signaling pathways for interrogating T cell motility": 8WTJWN_10_Naive_UNT1.tsv

Metric	Value
Input Reads	19510806
Mapped Reads	19242641
Unmapped Reads	238166
Unique Mapped Reads	17398444
Multiple Mapped Reads	1844197
Mapping Rate	98.6255565249329
Dedup Mapped Reads	9727344
Dedup Unmapped Reads	0
Dedup Uniquely Mapped Reads	8782583
Dedup Multi Mapped Reads	944761
Dedup Mapped Reads Rate	49.85618738662052
