## Supplementary Data 1 for "Genetically inducible coordinators of cytokine signaling pathways for interrogating T cell motility": 8WTJWN_11_Naive_500DOX1.tsv

Metric	Value
Input Reads	20266693
Mapped Reads	19985062
Unmapped Reads	249148
Unique Mapped Reads	18125976
Multiple Mapped Reads	1859086
Mapping Rate	98.61037516086122
Dedup Mapped Reads	10992750
Dedup Unmapped Reads	0
Dedup Uniquely Mapped Reads	9961221
Dedup Multi Mapped Reads	1031529
Dedup Mapped Reads Rate	54.240472286228446
