## Supplementary Data 1 for "Genetically inducible coordinators of cytokine signaling pathways for interrogating T cell motility": 8WTJWN_12_Naive_PMA.tsv

Metric	Value
Input Reads	19501599
Mapped Reads	19292909
Unmapped Reads	183367
Unique Mapped Reads	17463459
Multiple Mapped Reads	1829450
Mapping Rate	98.92988262141992
Dedup Mapped Reads	12014676
Dedup Unmapped Reads	0
Dedup Uniquely Mapped Reads	10886972
Dedup Multi Mapped Reads	1127704
Dedup Mapped Reads Rate	61.60867116588747
