## Supplementary Data 1 for "Genetically inducible coordinators of cytokine signaling pathways for interrogating T cell motility": TYJH7L-gene-biotype-5plus_reads-summary.csv

	protein_coding	lncRNA	processed_pseudogene	Other	snoRNA	miRNA	tRNA	transcribed_unprocessed_pseudogene	snRNA	artifact	transgene	rRNA	ribozyme	vault_RNA
pYRS0239_UNT2	11668	1811	670	98	9	15	17	9	4	6	4	2	0	0
pYRS0239_500DOX2	11369	1608	576	73	5	13	13	8	4	6	3	2	0	0
pYRS0239_PMA2	10196	884	437	33	2	11	8	6	2	5	5	2	0	0
pYRS0240_UNT2	12483	3058	1027	267	36	28	14	15	15	8	7	2	2	0
pYRS0240_500DOX2	12448	2976	1017	259	30	29	17	16	18	8	5	2	1	0
pYRS0255_UNT2	12415	3033	1017	247	34	27	14	15	15	8	6	2	1	0
pYRS0255_500DOX2	12466	2926	1019	239	33	33	16	16	16	7	7	2	2	0
pYRS0257_UNT2	12298	2820	977	238	28	24	14	16	20	8	6	2	2	0
pYRS0257_500DOX2	12320	2833	996	244	30	27	15	16	18	7	6	2	2	0
Naive_UNT2	12543	3044	1052	264	39	29	16	17	19	7	5	2	2	0
Naive_500DOX2	12482	3025	1047	251	35	28	14	16	18	8	3	2	2	0
Naive_PMA2	12308	2692	936	227	26	28	15	14	13	8	2	2	2	0
