## Supplementary Data 1 for "Genetically inducible coordinators of cytokine signaling pathways for interrogating T cell motility": TYJH7L-mapping-stats-reads.csv

	Uniquely Mapped	Multi-mapped	Unmapped
pYRS0239_UNT2	7581480	837390	517824
pYRS0239_500DOX2	6103451	702206	358611
pYRS0239_PMA2	2684914	345103	308981
pYRS0240_UNT2	18088870	1758469	272810
pYRS0240_500DOX2	17167538	1662945	232010
pYRS0255_UNT2	18535999	1788020	250347
pYRS0255_500DOX2	17991795	1682842	226823
pYRS0257_UNT2	17435028	1685836	265752
pYRS0257_500DOX2	17415467	1658309	262473
Naive_UNT2	17929776	1686510	245829
Naive_500DOX2	16986634	1647336	231931
Naive_PMA2	17116142	1864430	301274
