## Supplementary Data 1 for "Genetically inducible coordinators of cytokine signaling pathways for interrogating T cell motility": TYJH7L_1_pYRS0239_UNT2.tsv

Metric	Value
Input Reads	8941909
Mapped Reads	8418870
Unmapped Reads	517824
Unique Mapped Reads	7581480
Multiple Mapped Reads	837390
Mapping Rate	94.15070092974554
Dedup Mapped Reads	3560130
Dedup Unmapped Reads	0
Dedup Uniquely Mapped Reads	3200852
Dedup Multi Mapped Reads	359278
Dedup Mapped Reads Rate	39.81398155584003
