## Supplementary Data 1 for "Genetically inducible coordinators of cytokine signaling pathways for interrogating T cell motility": TYJH7L_2_pYRS0239_500DOX2.tsv

Metric	Value
Input Reads	7168339
Mapped Reads	6805657
Unmapped Reads	358611
Unique Mapped Reads	6103451
Multiple Mapped Reads	702206
Mapping Rate	94.94050155831079
Dedup Mapped Reads	2900191
Dedup Unmapped Reads	0
Dedup Uniquely Mapped Reads	2598433
Dedup Multi Mapped Reads	301758
Dedup Mapped Reads Rate	40.458340488640395
