## Supplementary Data 1 for "Genetically inducible coordinators of cytokine signaling pathways for interrogating T cell motility": TYJH7L_3_pYRS0239_PMA2.tsv

Metric	Value
Input Reads	3340947
Mapped Reads	3030017
Unmapped Reads	308981
Unique Mapped Reads	2684914
Multiple Mapped Reads	345103
Mapping Rate	90.69335730258517
Dedup Mapped Reads	1290455
Dedup Unmapped Reads	0
Dedup Uniquely Mapped Reads	1144782
Dedup Multi Mapped Reads	145673
Dedup Mapped Reads Rate	38.625425665238026
