## Supplementary Data 1 for "Genetically inducible coordinators of cytokine signaling pathways for interrogating T cell motility": TYJH7L_4_pYRS0240_UNT2.tsv

Metric	Value
Input Reads	20131940
Mapped Reads	19847339
Unmapped Reads	272810
Unique Mapped Reads	18088870
Multiple Mapped Reads	1758469
Mapping Rate	98.58632104009847
Dedup Mapped Reads	11659639
Dedup Unmapped Reads	0
Dedup Uniquely Mapped Reads	10632147
Dedup Multi Mapped Reads	1027492
Dedup Mapped Reads Rate	57.91612234091698
