## Supplementary Data 1 for "Genetically inducible coordinators of cytokine signaling pathways for interrogating T cell motility": TYJH7L_5_pYRS0240_500DOX2.tsv

Metric	Value
Input Reads	19072964
Mapped Reads	18830483
Unmapped Reads	232010
Unique Mapped Reads	17167538
Multiple Mapped Reads	1662945
Mapping Rate	98.72866639920255
Dedup Mapped Reads	11354791
Dedup Unmapped Reads	0
Dedup Uniquely Mapped Reads	10372399
Dedup Multi Mapped Reads	982392
Dedup Mapped Reads Rate	59.53343696344208
