## Supplementary Data 1 for "Genetically inducible coordinators of cytokine signaling pathways for interrogating T cell motility": TYJH7L_6_pYRS0255_UNT2.tsv

Metric	Value
Input Reads	20584747
Mapped Reads	20324019
Unmapped Reads	250347
Unique Mapped Reads	18535999
Multiple Mapped Reads	1788020
Mapping Rate	98.73339225398301
Dedup Mapped Reads	11827266
Dedup Unmapped Reads	0
Dedup Uniquely Mapped Reads	10791886
Dedup Multi Mapped Reads	1035380
Dedup Mapped Reads Rate	57.45645550076471
