## Supplementary Data 1 for "Genetically inducible coordinators of cytokine signaling pathways for interrogating T cell motility": TYJH7L_7_pYRS0255_500DOX2.tsv

Metric	Value
Input Reads	19912258
Mapped Reads	19674637
Unmapped Reads	226823
Unique Mapped Reads	17991795
Multiple Mapped Reads	1682842
Mapping Rate	98.80665969675564
Dedup Mapped Reads	11450185
Dedup Unmapped Reads	0
Dedup Uniquely Mapped Reads	10477199
Dedup Multi Mapped Reads	972986
Dedup Mapped Reads Rate	57.50319727677293
