## Supplementary Data 1 for "Genetically inducible coordinators of cytokine signaling pathways for interrogating T cell motility": TYJH7L_8_pYRS0257_UNT2.tsv

Metric	Value
Input Reads	19397433
Mapped Reads	19120864
Unmapped Reads	265752
Unique Mapped Reads	17435028
Multiple Mapped Reads	1685836
Mapping Rate	98.57419793639704
Dedup Mapped Reads	10263735
Dedup Unmapped Reads	0
Dedup Uniquely Mapped Reads	9356879
Dedup Multi Mapped Reads	906856
Dedup Mapped Reads Rate	52.912851922210535
