## Supplementary Data 1 for "Genetically inducible coordinators of cytokine signaling pathways for interrogating T cell motility": TYJH7L_9_pYRS0257_500DOX2.tsv

Metric	Value
Input Reads	19346803
Mapped Reads	19073776
Unmapped Reads	262473
Unique Mapped Reads	17415467
Multiple Mapped Reads	1658309
Mapping Rate	98.58877458978623
Dedup Mapped Reads	10489718
Dedup Unmapped Reads	0
Dedup Uniquely Mapped Reads	9573470
Dedup Multi Mapped Reads	916248
Dedup Mapped Reads Rate	54.21938704808231
