## Supplementary Data 1 for "Genetically inducible coordinators of cytokine signaling pathways for interrogating T cell motility": TYJH7L_10_Naive_UNT2.tsv

Metric	Value
Input Reads	19873498
Mapped Reads	19616286
Unmapped Reads	245829
Unique Mapped Reads	17929776
Multiple Mapped Reads	1686510
Mapping Rate	98.70575376312716
Dedup Mapped Reads	12179599
Dedup Unmapped Reads	0
Dedup Uniquely Mapped Reads	11138160
Dedup Multi Mapped Reads	1041439
Dedup Mapped Reads Rate	61.28563275574336
