## Supplementary Data 1 for "Genetically inducible coordinators of cytokine signaling pathways for interrogating T cell motility": TYJH7L_11_Naive_500DOX2.tsv

Metric	Value
Input Reads	18875958
Mapped Reads	18633970
Unmapped Reads	231931
Unique Mapped Reads	16986634
Multiple Mapped Reads	1647336
Mapping Rate	98.71800943824944
Dedup Mapped Reads	12047798
Dedup Unmapped Reads	0
Dedup Uniquely Mapped Reads	10991254
Dedup Multi Mapped Reads	1056544
Dedup Mapped Reads Rate	63.82615388315656
