## Supplementary Data 1 for "Genetically inducible coordinators of cytokine signaling pathways for interrogating T cell motility": TYJH7L_12_Naive_PMA2.tsv

Metric	Value
Input Reads	19291161
Mapped Reads	18980572
Unmapped Reads	301274
Unique Mapped Reads	17116142
Multiple Mapped Reads	1864430
Mapping Rate	98.38999322021105
Dedup Mapped Reads	9548642
Dedup Unmapped Reads	0
Dedup Uniquely Mapped Reads	8614055
Dedup Multi Mapped Reads	934587
Dedup Mapped Reads Rate	49.497497843701574
