## Supplementary Data 2 for "Genetically inducible coordinators of cytokine signaling pathways for interrogating T cell motility": Plasmids_for_Experiments_Figure_Annotated.xlsx

### Sheet: TUPVs
Plasmid Number and Name	CAMP identifier	Reference number	Purpose	Relevant Figure Panels	Notable Components
pYRS0151 phEF1a Ben CD4 SS-Myc CD4-TMD IL5Rab TNFR1 2 in TUPV1	CAMP-2	pYRS0151	Gen-1 CAMP receptor carrying a CD4 transmembrane domain. Transfected into HEK-Blue (STAT5) and HEK-NEE (NF-κB) reporter lines to measure basal signaling of the first-generation architectures.	Fig 1c,d; Scheme in Supp Fig 1; Supp Fig 2a,b	hEF1a promoter; CD4 signal peptide; Myc tag; CD4 TMD; IL5RA + IL5RB (WT, pre-R461C); TNFR1; TNFR2. Descriptor: CD4-CD4-α-β-T1-T2
pYRS0154 phEF1a Ben CD4 SS-Myc CD28-TMD IL5Rab TNFR1 2 in TUPV1	CAMP-3	pYRS0154	Gen-1 CAMP receptor carrying a CD28 transmembrane domain. Transfected into HEK-Blue (STAT5) and HEK-NEE (NF-κB) reporter lines to measure basal signaling of the first-generation architectures.	Fig 1c,d; Scheme in Supp Fig 1; Supp Fig 2a,b	hEF1a promoter; CD4 signal peptide; Myc tag; CD28 TMD; IL5RA + IL5RB (WT); TNFR1; TNFR2. Descriptor: CD4-CD28-α-β-T1-T2
pYRS0157 phEF1a Ben CD4 SS-Myc CD8-TMD IL5Rab TNFR1 2 in TUPV1	CAMP-1	pYRS0157	Gen-1 CAMP receptor carrying a CD8α transmembrane domain. Transfected into HEK-Blue (STAT5) and HEK-NEE (NF-κB) reporter lines to measure basal signaling of the first-generation architectures.	Fig 1c,d; Scheme in Supp Fig 1; Supp Fig 2a,b	hEF1a promoter; CD4 signal peptide; Myc tag; CD8α TMD; IL5RA + IL5RB (WT); TNFR1; TNFR2. Descriptor: CD4-CD8-α-β-T1-T2
pJW015 TRE3GV Lumiscarlet in TUPV1	Ctrl-LumiScarlet (module)	pJW015	Transcriptional-unit module carrying dox-inducible (TRE3GV) LumiScarlet. Source module for the PiggyBac reporter transposon pYRS0239, which acts as the inducibility, enrichment and assay control.	None directly; used to construct Ctrl-LumiScarlet dox-inducible transposon cells (F5-6)	TRE3GV dox-inducible promoter; LumiScarlet
pJW020 EF1a C7R-ECD-TM IL5Rab TNFR12 in TUPV1	CAMP-4	pJW020	Gen-1 CAMP receptor built on the C7R-style constitutively active IL7R transmembrane domain (Shum et al.) with a CD34 ectodomain. Screened alongside the other Gen-1 constructs for basal STAT5 and NF-κB signaling.	Fig 1c,d; Scheme in Supp Fig 1; Supp Fig 2a,b	EF1a promoter; CD34 ECD; IL7R* TMD + juxtamembrane domain (C7R); IL5RA + IL5RB (WT); TNFR1; TNFR2. Descriptor: CD34-IL7R*+J-α-β-T1-T2
pYRS0194 phEF1a CAG 4ab-T2A-mNG in TUPV2	—	pYRS0194	Transcriptional-unit module encoding the CAG-driven 4αβ chimeric cytokine receptor with T2A-linked mNeonGreen. Source module for the PiggyBac enrichment-control transposon pYRS0213.	None directly; used for transposon cell-line generation (F5-6)	CAG promoter; 4αβ receptor; T2A; mNeonGreen
pYRS0195 phEF1a CAG 4ab-mNG in TUPV1	—	pYRS0195	Transcriptional-unit module encoding the CAG-driven 4αβ chimeric cytokine receptor with mNeonGreen. Supplies the 4αβ / mNeonGreen enrichment-and-reporter unit of the multi-unit PiggyBac TetOn circuits (pYRS0239, pYRS0240, pYRS0255, pYRS0257).	None directly; used for transposon cell-line generation (F5-6)	CAG promoter; 4αβ receptor; mNeonGreen
pYRS0220 phEF1a CD8TMDonly-ILR5A-IL5RB-TNFR1-TNFR2 in TUPV1	CAMP-5	pYRS0220	Gen-2 combinatorial CAMP variant (CD4-CD8-α~β~T1-T2). One of the 16 architectures screened as an ECD × TMD × ±JMD × IL5R subunit order × IL5RB WT/R461C matrix for STAT5 (HEK-Blue) and NF-κB (HEK-NEE) output.	Fig 2c,d; Scheme in Supp Fig 3; Supp Fig 4a,b	phEF1a CD4 ECD; CD8α TMD (no JMD); IL5RA then IL5RB (WT); TNFR1; TNFR2; (G4S)₃ linkers at the IL5R junctions. Descriptor: CD4-CD8-α~β~T1-T2
pYRS0221 phEF1a CD8TMDonly-ILR5A-IL5RBmut-TNFR1-TNFR2 in TUPV1	CAMP-6	pYRS0221	Gen-2 combinatorial CAMP variant (CD4-CD8-α~β*~T1-T2). One of the 16 architectures screened as an ECD × TMD × ±JMD × IL5R subunit order × IL5RB WT/R461C matrix for STAT5 (HEK-Blue) and NF-κB (HEK-NEE) output.	Fig 2c,d; Scheme in Supp Fig 3; Supp Fig 4a,b	phEF1a CD4 ECD; CD8α TMD (no JMD); IL5RA then IL5RB (R461C); TNFR1; TNFR2; (G4S)₃ linkers at the IL5R junctions. Descriptor: CD4-CD8-α~β*~T1-T2
pYRS0222 phEF1a CD8TMDonly-ILR5B-IL5RA-TNFR1-TNFR2 in TUPV1	CAMP-7	pYRS0222	Gen-2 combinatorial CAMP variant (CD4-CD8-β~α~T1-T2). One of the 16 architectures screened as an ECD × TMD × ±JMD × IL5R subunit order × IL5RB WT/R461C matrix for STAT5 (HEK-Blue) and NF-κB (HEK-NEE) output.	Fig 2c,d; Scheme in Supp Fig 3; Supp Fig 4a,b	phEF1a CD4 ECD; CD8α TMD (no JMD); IL5RB (WT) then IL5RA; TNFR1; TNFR2; (G4S)₃ linkers at the IL5R junctions. Descriptor: CD4-CD8-β~α~T1-T2
pYRS0223 phEF1a CD8TMDonly-ILR5Bmut-IL5RA-TNFR1-TNFR2 in TUPV1	CAMP-8	pYRS0223	Gen-2 combinatorial CAMP variant (CD4-CD8-β*~α~T1-T2). One of the 16 architectures screened as an ECD × TMD × ±JMD × IL5R subunit order × IL5RB WT/R461C matrix for STAT5 (HEK-Blue) and NF-κB (HEK-NEE) output. First STAT5-competent architecture in the matrix and the parent construct for the Figure 3 ectodomain-swap and module-deletion series.	Fig 2c,d; Scheme in Supp Fig 3; Supp Fig 4a,b	phEF1a CD4 ECD; CD8α TMD (no JMD); IL5RB (R461C) then IL5RA; TNFR1; TNFR2; (G4S)₃ linkers at the IL5R junctions. Descriptor: CD4-CD8-β*~α~T1-T2
pYRS0224 phEF1a CD8+JMD-ILR5A-IL5RB-TNFR1-TNFR2 in TUPV1	CAMP-9	pYRS0224	Gen-2 combinatorial CAMP variant (CD4-CD8+J-α~β~T1-T2). One of the 16 architectures screened as an ECD × TMD × ±JMD × IL5R subunit order × IL5RB WT/R461C matrix for STAT5 (HEK-Blue) and NF-κB (HEK-NEE) output.	Fig 2c,d; Scheme in Supp Fig 3; Supp Fig 4a,b	phEF1a CD4 ECD; CD8α TMD + JMD; IL5RA then IL5RB (WT); TNFR1; TNFR2; (G4S)₃ linkers at the IL5R junctions. Descriptor: CD4-CD8+J-α~β~T1-T2
pYRS0225 phEF1a CD8+JMD-ILR5A-IL5RBmut-TNFR1-TNFR2 in TUPV1	CAMP-10	pYRS0225	Gen-2 combinatorial CAMP variant (CD4-CD8+J-α~β*~T1-T2). One of the 16 architectures screened as an ECD × TMD × ±JMD × IL5R subunit order × IL5RB WT/R461C matrix for STAT5 (HEK-Blue) and NF-κB (HEK-NEE) output.	Fig 2c,d; Scheme in Supp Fig 3; Supp Fig 4a,b	phEF1a CD4 ECD; CD8α TMD + JMD; IL5RA then IL5RB (R461C); TNFR1; TNFR2; (G4S)₃ linkers at the IL5R junctions. Descriptor: CD4-CD8+J-α~β*~T1-T2
pYRS0226 phEF1a CD8+JMD-ILR5B-IL5RA-TNFR1-TNFR2 in TUPV1	CAMP-11	pYRS0226	Gen-2 combinatorial CAMP variant (CD4-CD8+J-β~α~T1-T2). One of the 16 architectures screened as an ECD × TMD × ±JMD × IL5R subunit order × IL5RB WT/R461C matrix for STAT5 (HEK-Blue) and NF-κB (HEK-NEE) output.	Fig 2c,d; Scheme in Supp Fig 3; Supp Fig 4a,b	phEF1a CD4 ECD; CD8α TMD + JMD; IL5RB (WT) then IL5RA; TNFR1; TNFR2; (G4S)₃ linkers at the IL5R junctions. Descriptor: CD4-CD8+J-β~α~T1-T2
pYRS0227 phEF1a CD8+JMD-ILR5Bmut-IL5RA-TNFR1-TNFR2 in TUPV1	CAMP-12	pYRS0227	Gen-2 combinatorial CAMP variant (CD4-CD8+J-β*~α~T1-T2). One of the 16 architectures screened as an ECD × TMD × ±JMD × IL5R subunit order × IL5RB WT/R461C matrix for STAT5 (HEK-Blue) and NF-κB (HEK-NEE) output.	Fig 2c,d; Scheme in Supp Fig 3; Supp Fig 4a,b	phEF1a CD4 ECD; CD8α TMD + JMD; IL5RB (R461C) then IL5RA; TNFR1; TNFR2; (G4S)₃ linkers at the IL5R junctions. Descriptor: CD4-CD8+J-β*~α~T1-T2
pYRS0228 phEF1a C7R∆TMDonly-ILR5A-IL5RB-TNFR1-TNFR2 in TUPV1	CAMP-13	pYRS0228	Gen-2 combinatorial CAMP variant (CD34-IL7R*-α~β~T1-T2). One of the 16 architectures screened as an ECD × TMD × ±JMD × IL5R subunit order × IL5RB WT/R461C matrix for STAT5 (HEK-Blue) and NF-κB (HEK-NEE) output. In the Gen-2 screen the CD34-IL7R* series required a retained JMD for NF-κB output (F2C).	Fig 2c,d; Scheme in Supp Fig 3; Supp Fig 4a,b	phEF1a CD34 ECD; IL7R* TMD (no JMD); IL5RA then IL5RB (WT); TNFR1; TNFR2; (G4S)₃ linkers at the IL5R junctions. Descriptor: CD34-IL7R*-α~β~T1-T2
pYRS0229 phEF1a C7R∆TMDonly-ILR5A-IL5RBmut-TNFR1-TNFR2 in TUPV1	CAMP-14	pYRS0229	Gen-2 combinatorial CAMP variant (CD34-IL7R*-α~β*~T1-T2). One of the 16 architectures screened as an ECD × TMD × ±JMD × IL5R subunit order × IL5RB WT/R461C matrix for STAT5 (HEK-Blue) and NF-κB (HEK-NEE) output. In the Gen-2 screen the CD34-IL7R* series required a retained JMD for NF-κB output (F2C).	Fig 2c,d; Scheme in Supp Fig 3; Supp Fig 4a,b	phEF1a CD34 ECD; IL7R* TMD (no JMD); IL5RA then IL5RB (R461C); TNFR1; TNFR2; (G4S)₃ linkers at the IL5R junctions. Descriptor: CD34-IL7R*-α~β*~T1-T2
pYRS0230 phEF1a C7R∆TMDonly-ILR5B-IL5RA-TNFR1-TNFR2 in TUPV1	CAMP-15	pYRS0230	Gen-2 combinatorial CAMP variant (CD34-IL7R*-β~α~T1-T2). One of the 16 architectures screened as an ECD × TMD × ±JMD × IL5R subunit order × IL5RB WT/R461C matrix for STAT5 (HEK-Blue) and NF-κB (HEK-NEE) output. In the Gen-2 screen the CD34-IL7R* series required a retained JMD for NF-κB output (F2C).	Fig 2c,d; Scheme in Supp Fig 3; Supp Fig 4a,b	phEF1a CD34 ECD; IL7R* TMD (no JMD); IL5RB (WT) then IL5RA; TNFR1; TNFR2; (G4S)₃ linkers at the IL5R junctions. Descriptor: CD34-IL7R*-β~α~T1-T2
pYRS0231 phEF1a C7R∆TMDonly-ILR5Bmut-IL5RA-TNFR1-TNFR2 in TUPV1	CAMP-16	pYRS0231	Gen-2 combinatorial CAMP variant (CD34-IL7R*-β*~α~T1-T2). One of the 16 architectures screened as an ECD × TMD × ±JMD × IL5R subunit order × IL5RB WT/R461C matrix for STAT5 (HEK-Blue) and NF-κB (HEK-NEE) output. In the Gen-2 screen the CD34-IL7R* series required a retained JMD for NF-κB output (F2C).	Fig 2c,d; Scheme in Supp Fig 3; Supp Fig 4a,b	phEF1a CD34 ECD; IL7R* TMD (no JMD); IL5RB (R461C) then IL5RA; TNFR1; TNFR2; (G4S)₃ linkers at the IL5R junctions. Descriptor: CD34-IL7R*-β*~α~T1-T2
pYRS0232 phEF1a C7R∆+ILR7JMD-ILR5A-IL5RB-TNFR1-TNFR2 in TUPV1	CAMP-17	pYRS0232	Gen-2 combinatorial CAMP variant (CD34-IL7R*+J-α~β~T1-T2). One of the 16 architectures screened as an ECD × TMD × ±JMD × IL5R subunit order × IL5RB WT/R461C matrix for STAT5 (HEK-Blue) and NF-κB (HEK-NEE) output.	Fig 2c,d; Scheme in Supp Fig 3; Supp Fig 4a,b	phEF1a CD34 ECD; IL7R* TMD + IL7R JMD; IL5RA then IL5RB (WT); TNFR1; TNFR2; (G4S)₃ linkers at the IL5R junctions. Descriptor: CD34-IL7R*+J-α~β~T1-T2
pYRS0233 phEF1a C7R∆+ILR7JMD-ILR5A-IL5RBmut-TNFR1-TNFR2 in TUPV1	CAMP-18	pYRS0233	Gen-2 combinatorial CAMP variant (CD34-IL7R*+J-α~β*~T1-T2). One of the 16 architectures screened as an ECD × TMD × ±JMD × IL5R subunit order × IL5RB WT/R461C matrix for STAT5 (HEK-Blue) and NF-κB (HEK-NEE) output.	Fig 2c,d; Scheme in Supp Fig 3; Supp Fig 4a,b	phEF1a CD34 ECD; IL7R* TMD + IL7R JMD; IL5RA then IL5RB (R461C); TNFR1; TNFR2; (G4S)₃ linkers at the IL5R junctions. Descriptor: CD34-IL7R*+J-α~β*~T1-T2
pYRS0234 phEF1a C7R∆+IL7RJMD-ILR5B-IL5RA-TNFR1-TNFR2 in TUPV1	CAMP-19	pYRS0234	Gen-2 combinatorial CAMP variant (CD34-IL7R*+J-β~α~T1-T2). One of the 16 architectures screened as an ECD × TMD × ±JMD × IL5R subunit order × IL5RB WT/R461C matrix for STAT5 (HEK-Blue) and NF-κB (HEK-NEE) output.	Fig 2c,d; Scheme in Supp Fig 3; Supp Fig 4a,b	phEF1a CD34 ECD; IL7R* TMD + IL7R JMD; IL5RB (WT) then IL5RA; TNFR1; TNFR2; (G4S)₃ linkers at the IL5R junctions. Descriptor: CD34-IL7R*+J-β~α~T1-T2
pYRS0235 phEF1a C7R∆+IL7RJMD-ILR5Bmut-IL5RA-TNFR1-TNFR2 in TUPV1	CAMP-20	pYRS0235	Gen-2 combinatorial CAMP variant (CD34-IL7R*+J-β*~α~T1-T2). One of the 16 architectures screened as an ECD × TMD × ±JMD × IL5R subunit order × IL5RB WT/R461C matrix for STAT5 (HEK-Blue) and NF-κB (HEK-NEE) output.	Fig 2c,d; Scheme in Supp Fig 3; Supp Fig 4a,b	phEF1a CD34 ECD; IL7R* TMD + IL7R JMD; IL5RB (R461C) then IL5RA; TNFR1; TNFR2; (G4S)₃ linkers at the IL5R junctions. Descriptor: CD34-IL7R*+J-β*~α~T1-T2
pYRS0236 TRE3GV CD8TMDonly-ILR5B-IL5RA-TNFR1-TNFR2 in TUPV1	CAMP-7 (dox-inducible module)	pYRS0236	Transcriptional-unit module placing CAMP-7 under the dox-inducible TRE3GV promoter. Source module for the PiggyBac TetOn circuit pYRS0240.	None directly; used to construct CAMP-7 dox-inducible transposon cells (F5-6)	TRE3GV dox-inducible promoter; CAMP-7 (CD4-CD8-β~α~T1-T2)
pYRS0237 TRE3GV CD8TMDonly-ILR5Bmut-IL5RA-TNFR1-TNFR2 in TUPV1	CAMP-8 (dox-inducible module)	pYRS0237	Transcriptional-unit module placing CAMP-8 under the dox-inducible TRE3GV promoter. Source module for the PiggyBac TetOn circuits pYRS0238 / pYRS0241.	None	TRE3GV dox-inducible promoter; CAMP-8 (CD4-CD8-β*~α~T1-T2)
pYRS0242 phEF1a IL10RbECD-CD8TMDonly-ILR5Bmut-IL5RA-TNFR1-TNFR2 in TUPV1	CAMP-22	pYRS0242	Ectodomain-swap variant of CAMP-8 carrying an IL10RB ectodomain, used to test whether ECD choice modulates signaling output. Lowest output of the ECD panel.	Fig 3a,b; Scheme in Supp 6a; Supp Fig 7a,b	phEF1a IL10RB ECD; CD8α TMD; IL5RB (R461C) then IL5RA; TNFR1; TNFR2; (G4S)₃ linkers at the IL5R junctions. Descriptor: IL10RB-CD8-β*~α~T1-T2
pYRS0243 phEF1a CD34ECD-CD8TMDonly-ILR5Bmut-IL5RA-TNFR1-TNFR2 in TUPV1	CAMP-21	pYRS0243	Ectodomain-swap variant of CAMP-8 carrying a CD34 ectodomain, used to test whether ECD choice modulates signaling output.	Fig 3a,b; Scheme in Supp 6a; Supp Fig 7a,b	phEF1a CD34 ECD; CD8α TMD; IL5RB (R461C) then IL5RA; TNFR1; TNFR2; (G4S)₃ linkers at the IL5R junctions. Descriptor: CD34-CD8-β*~α~T1-T2
pYRS0244 phEF1a CD8a Hinge CD8TMD-IL5RBmut-IL5RA-TNFR1-TNFR2 in TUPV1	CAMP-23	pYRS0244	Minimal, ectodomain-less CAMP (CD4 signal peptide + CD8α hinge only). Shows that removing the ectodomain is still permissive for signaling, and serves as the parent of the module-deletion series (CAMP-24 / 25 / 26).	Fig 3a,b; Scheme in Supp 6a; Supp Fig 7a,b	phEF1a ΔE (CD4 signal peptide + CD8α hinge); CD8α TMD; IL5RB (R461C) then IL5RA; TNFR1; TNFR2; (G4S)₃ linkers at the IL5R junctions. Descriptor: ΔE-CD8-β*~α~T1-T2
pYRS0246 phEF1a CD8a Hinge CD8TMDonly-ILR5Bmut-TNFR1-TNFR2 in TUPV1	CAMP-24	pYRS0246	Lead candidate CAMP. IL5RA deleted from CAMP-23, giving a compact (~2.9 kb) receptor that retains STAT5 signaling. Compared against CAMP-23 to show STAT5 output survives loss of IL5RA, then carried into the dox-inducible PiggyBac circuit pYRS0255 for primary T cell motility and RNA-seq work.	Fig 3c,d; Scheme in Supp 6a; Supp Fig 7c,d	phEF1a ΔE (CD4 signal peptide + CD8α hinge); CD8α TMD; IL5RB (R461C); TNFR1; TNFR2. Descriptor: ΔE-CD8-β*~T1-T2
pYRS0247 phEF1a CD8a Hinge CD8TMDonly-ILR5Bmut-IL5RA-TNFR1NoDeathDomain-TNFR2 in TUPV1	CAMP-25	pYRS0247	CAMP-23 with the TNFR1 death domain removed. Compared against CAMP-23 to show that losing the death domain decreases NF-κB output.	Fig 3c,d; Scheme in Supp 6a; Supp Fig 7c,d	phEF1a ΔE; CD8α TMD; IL5RB (R461C) then IL5RA; TNFR1 lacking the death domain; TNFR2. Descriptor: ΔE-CD8-β*~α~T1ΔDD-T2
pYRS0248 phEF1a CD8a Hinge CD8TMDonly-ILR5Bmut-TNFR1NoDeathDomain-TNFR2 in TUPV1	CAMP-26	pYRS0248	Double-deletion variant lacking both IL5RA and the TNFR1 death domain: retains STAT5 signaling with minimal NF-κB output. Carried into the dox-inducible PiggyBac circuit pYRS0257.	Fig 3c,d; Scheme in Supp 6a; Supp Fig 7c,d	phEF1a ΔE; CD8α TMD; IL5RB (R461C); TNFR1 lacking the death domain; TNFR2. Descriptor: ΔE-CD8-β*~T1ΔDD-T2
pJM422 EF1a rtTA3 in TUPV3	—	pJM422	Transcriptional-unit module supplying the reverse tetracycline-controlled transactivator under the hEF1a promoter. Provides the TetOn half of every dox-inducible PiggyBac circuit.	None directly; used for every dox-inducible transposon (F5-6)	hEF1a promoter; rtTA3

### Sheet: Transposon Vectors
Plasmid Number and Name	CAMP identifier	Reference number	Purpose	Relevant Figure Panels	Notable Components
pHIE426 PiggyBac transposon destination vector with cHS4 insulators	—	pHIE426	Destination vector for modular golden gate assembly of PiggyBac transposon vectors	None; used to assemble all PiggyBac transposon vectors	PiggyBac transposon backbone with inverted tandem repeats (ITR)
pYRS0213 CAG 4ab-T2A-mNG in PBTV	—	pYRS0213	Transposon plasmid with mNeonGreen and 4ab chimeric cytokine receptor. Acts as a control to assess percentage of primary human T cells that are engineered with transposon vector over	None; used to establish gating for LumiScarlet- and CAMP-engineered dox-inducible cells	4αβ receptor, mNeonGreen
pYRS0239 TRE3GV LumiScarlet CAG 4ab-mNG hEF1a TetOn in PBTV	Ctrl-LumiScarlet	pYRS0239	Transposon plasmid with a dox-inducible LumiScarlet for assessing inducibility of the doxycycline circuit system.	Scheme in panel 5a,5c,6b,6c; Supp Fig 8c, 9a-c, 10a-c, 11,12,13,14	LumiScarlet, 4αβ receptor, mNeonGreen, reverse tetracycline-controlled transactivator (rtTA)
pYRS0240 TRE3GV CD8TMDonly-ILR5B-IL5RA-TNFR1-TNFR2 CAG 4ab-mNG hEF1a TetOn in PBTV	CAMP-7	pYRS0240	Transposon plasmid with dox-inducible CAMP-7 construct to evaluate expression of CAMP-7 with functional TNFR signaling but minimal STAT5 signaling as assessed by HEK-NEE and HEK-Blue assays.	Scheme in panel 5a,5c,6b,6c; Supp Fig 8c, 9a-c, 10a-c, 11,12,13,14	CAMP-7, 4αβ receptor, mNeonGreen, rtTA
pYRS0255 TRE3GV CD8a Hinge CD8TMDonly-ILR5Bmut-TNFR1-TNFR2 CAG 4ab-mNG hEF1a TetOn in PBTV	CAMP-24	pYRS0255	Transposon with dox-inducible CAMP-24 construct to evaluate expression of CAMP-24 with functional TNFR and STAT5 signaling as assessed by HEK-NEE and HEK-Blue assays.	Scheme in panel 5a,5c,6b,6c; Supp Fig 8c, 9a-c, 10a-c, 11,12,13,14	CAMP-24, 4αβ receptor, mNeonGreen, rtTA
pYRS0257 TRE3GV CD8a Hinge CD8TMDonly-ILR5Bmut-TNFR1NoDeathDomain-TNFR2 CAG 4ab-mNG hEF1a TetOn in PBTV	CAMP-26	pYRS0257	Transposon with dox-inducible CAMP-26 construct to evaluate expression of CAMP-26 with functional STAT5 signaling and minimal TNFR signaling as assessed by HEK-NEE and HEK-Blue assays.	Scheme in panel 5a,5c,6b,6c; Supp Fig 8c, 9a-c, 10a-c, 11,12,13,14	CAMP-26, 4αβ receptor, mNeonGreen, rtTA

### Sheet: Transposase Vectors
Plasmid Number and Name	CAMP identifier	Reference number	Purpose	Relevant Figure Panels	Notable Components
pHIE425 pCMV hyPBase in pcDNA	—	pHIE425	Constitutive expression of hyperactive PiggyBac transposase for transposon-mediated genomic integration	None directly; used for every transposon cell-line generation (F5-6)	hyperactive PiggyBac transposase (hyPBase)

### Sheet: Fluorescent Proteins
Plasmid Number and Name	CAMP identifier	Reference number	Purpose	Relevant Figure Panels	Notable Components
pPD143 dsRedExpress2 in pcDNA backbone	—	pPD143	Constitutive expression of dsRedExpress2 under CMV promoter	Transfection / expression control in the HEK reporter assays (Fig 1-3; Supp Fig 2, Supp Fig 4, Supp Fig 7)	dsRedExpress2
pPD1036 mNeonGreen in pcDNA backbone	—	pPD1036	Constitutive expression of mNeonGreen under CMV promoter	Transfection / expression control in the HEK reporter assays (Fig 1-3; Supp Fig 2, Supp Fig 4, Supp Fig 7)	mNeonGreen

### Sheet: Empty Vector Filler DNA
Plasmid Number and Name	CAMP identifier	Reference number	Purpose	Relevant Figure Panels	Notable Components
pPD005 pcDNA	—	pPD005	Empty vector, used to equalize DNA mass across conditions within a transfection experiment	Used in all transfections except for transposon cell line generation	None; empty pcDNA backbone (no expression cassette)
